# Distribution and molecular evolution of the anti-CRISPR family AcrIF7

**DOI:** 10.1101/2021.06.27.450086

**Authors:** Wendy Figueroa, Adrián Cazares, Daniel Cazares, Yi Wu, Ana de la Cruz, Martin Welch, Luis Kameyama, Franklin L. Nobrega, Gabriel Guarneros

**Author notes:** These authors contributed equally (Wendy Figueroa, Adrián Cazares).

## Abstract

Anti-CRISPRs are proteins capable of blocking CRISPR-Cas systems and typically encoded in mobile genetic elements. Since their discovery, numerous anti-CRISPR families have been identified. However, little is known about the distribution and sequence diversity of members within a family, nor how these traits influence the anti-CRISPR’s function and evolution. Here we use AcrIF7 to explore the dissemination and molecular evolution of an anti-CRISPR family. We uncovered five sub-clusters and prevalent anti-CRISPR variants within the group. Remarkably, AcrIF7 homologs display high similarity despite their broad geographical, ecological and temporal distribution. Although mainly associated with *Pseudomonas aeruginosa*, AcrIF7 was identified in distinct genetic backgrounds indicating horizontal dissemination, primarily by phages. Using mutagenesis, we recreated variation observed in databases but also extended the sequence diversity of the group. Characterisation of the variants identified residues key for the anti-CRISPR function and other contributing to its mutational tolerance. Moreover, molecular docking revealed that variants with affected function lose key interactions with its CRISPR-Cas target. Analysis of publicly available data and the generated variants suggests that the dominant AcrIF7 variant corresponds to the minimal and optimal anti-CRISPR selected in the family. Our study provides a blueprint to investigate the molecular evolution of anti-CRISPR families.
