## Supplementary Tables for "Distribution and molecular evolution of the anti-CRISPR family AcrIF7"

### Sheet: Supplementary Table 1
Primer	Sequence (5’ - 3’)
pJET1.2 forward	CGACTCACTATAGGGAGAGCGGC
pJET1.2 reverse	AAGAACATCGATTTTCCATGGCAG
MCS pUCP24 forward (M13 F (-20))	GTAAAACGACGGCCAGT
MCS pUCP24 reverse	GTCATAGCTGTTTCCTG
V40D forward	ACCGCCGTGGwCGAGGAAATG
V40D reverse	AGGAwCGCTAACACCGTATG
D29 forward	CAGTTCGACGbTTCAGCATATGAAG
D29 reverse	CTGTCCCGCTTCAACGTA
Y32 forward	CGATTCAGCAgnTGAAGAGGCATACGGTGTTAG
Y32 reverse	TCGAACTGCTGTCCCGCT
Where b= C, G, T; n= A, C, G, T; and w= A, T.

### Sheet: Supplementary Table 2
Reagent	Condition A	Condition B	Condition C
dGTP	0.2 mM	0.2 mM	0.2 mM
dATP	0.2 mM	0.2 mM	0.2 mM
dCTP	1 mM	1 mM	1 mM
dTTP	1 mM	1 mM	1 mM
MgCI2	5.5 mM	6 mM	5.5 mM
MnCI2	0.5 mM	0.3 mM	0.5 mM
Taq polymerase	5 U	5 U	5 U
KCl	500 mM	500 mM	500 mM
Tris-HCl, pH 8.3	100 mM	100 mM	100 mM
Oligo Forward/Reverse	30 pmol	30 pmol	30 pmol
DNA	50 ng	50 ng	50 ng
Final volumen	10 uL	10 uL	10 uL
PCR cycles	35	35	25
Desnaturation	98°C	30 s
Annealing	60°C	30 s
Extension	72°C	30 s
Hold	4°C	∞

### Sheet: Supplementary Table 3
Mutant	Origin	PFU	EOP	P-value	Adjusted p-value (bonferroni)	Significance
Pa14-G2wt	Reference	60000000000	1
Pa14-G2wt	Reference	61000000000	1
Pa14-G2wt	Reference	59000000000	1
PA14-dCR	Reference	60000000000	1	0.287864	7.1966
PA14-dCR	Reference	62000000000	1.01639
PA14-dCR	Reference	61000000000	1.0339
Pa14	Reference	0	0	9.25797e-05	0.00231449	*
Pa14	Reference	0	0
Pa14	Reference	0	0
Mut-A1	Random mutagenesis A	18000000000	0.333333	0.00235032	0.0587579
Mut-A1	Random mutagenesis A	26000000000	0.377049
Mut-A1	Random mutagenesis A	21000000000	0.372881
Mut-A2	Random mutagenesis A	43000000000	0.666667	0.00866151	0.216538
Mut-A2	Random mutagenesis A	35000000000	0.622951
Mut-A2	Random mutagenesis A	39000000000	0.661017
Mut-A3	Random mutagenesis A	800000000	0.0133333	9.38313e-05	0.00234578	*
Mut-A3	Random mutagenesis A	770000000	0.012623
Mut-A3	Random mutagenesis A	830000000	0.0140678
Mut-A4	Random mutagenesis A	39000000000	0.666667	0.0423593	1.05898
Mut-A4	Random mutagenesis A	41000000000	0.672131
Mut-A4	Random mutagenesis A	45000000000	0.745763
Mut-A5	Random mutagenesis A	60000000000	1	0.175936	4.39841
Mut-A5	Random mutagenesis A	57000000000	0.934426
Mut-A5	Random mutagenesis A	57000000000	0.966102
Mut-A6	Random mutagenesis A	40000000000	0.666667	0.0020637	0.0515924
Mut-A6	Random mutagenesis A	38000000000	0.622951
Mut-A6	Random mutagenesis A	43000000000	0.728814
Mut-A7	Random mutagenesis A	0	0	9.25797e-05	0.00231449	*
Mut-A7	Random mutagenesis A	0	0
Mut-A7	Random mutagenesis A	0	0
Mut-A8	Random mutagenesis A	40000000000	0.666667	0.00317379	0.0793447
Mut-A8	Random mutagenesis A	41000000000	0.672131
Mut-A8	Random mutagenesis A	45000000000	0.762712
Mut-A9	Random mutagenesis A	60000000000	1	0.175936	4.39841
Mut-A9	Random mutagenesis A	57000000000	0.934426
Mut-A9	Random mutagenesis A	57000000000	0.966102
Mut-A10	Random mutagenesis A	600000000	0.01	9.35604e-05	0.00233901	*
Mut-A10	Random mutagenesis A	620000000	0.0101639
Mut-A10	Random mutagenesis A	570000000	0.00966102
Mut-B12	Random mutagenesis B & C	20000000000	0.333333	0.00291019	0.0727546
Mut-B12	Random mutagenesis B & C	24000000000	0.377049
Mut-B12	Random mutagenesis B & C	15000000000	0.271186
Mut-C7	Random mutagenesis B & C	20000000000	0.333333	0.42265	10.5662
Mut-C7	Random mutagenesis B & C	22000000000	0.360656
Mut-C7	Random mutagenesis B & C	1.7e+40	2.88136e+29
Mut-C12	Random mutagenesis B & C	0	0	9.25797e-05	0.00231449	*
Mut-C12	Random mutagenesis B & C	0	0
Mut-C12	Random mutagenesis B & C	0	0
Mut-S1	Site-directed mutagenesis	50000000000	0.833333	0.00285442	0.0713605
Mut-S1	Site-directed mutagenesis	48000000000	0.786885
Mut-S1	Site-directed mutagenesis	46000000000	0.779661
Mut-S2	Site-directed mutagenesis	41000000000	0.666667	0.00478249	0.119562
Mut-S2	Site-directed mutagenesis	36000000000	0.606557
Mut-S2	Site-directed mutagenesis	42000000000	0.711864
Mut-S3	Site-directed mutagenesis	50000000	0.000833333	9.27362e-05	0.00231841	*
Mut-S3	Site-directed mutagenesis	53000000	0.000868852
Mut-S3	Site-directed mutagenesis	53000000	0.000898305
Mut-S4	Site-directed mutagenesis	0	0	9.25797e-05	0.00231449	*
Mut-S4	Site-directed mutagenesis	0	0
Mut-S4	Site-directed mutagenesis	0	0
Mut-S5	Site-directed mutagenesis	0	0	9.25797e-05	0.00231449	*
Mut-S5	Site-directed mutagenesis	0	0
Mut-S5	Site-directed mutagenesis	0	0
Mut-S6	Site-directed mutagenesis	600000000	0.01	9.37949e-05	0.00234487	*
Mut-S6	Site-directed mutagenesis	640000000	0.0104918
Mut-S6	Site-directed mutagenesis	640000000	0.0108475
Mut-S7	Site-directed mutagenesis	0	0	9.25797e-05	0.00231449	*
Mut-S7	Site-directed mutagenesis	0	0
Mut-S7	Site-directed mutagenesis	0	0
Mut-S8	Site-directed mutagenesis	50000000000	0.833333	0.0188452
Mut-S8	Site-directed mutagenesis	54000000000	0.885246
Mut-S8	Site-directed mutagenesis	54000000000	0.915254
Mut-S9	Site-directed mutagenesis	0	0	9.25797e-05	0.00231449	*
Mut-S9	Site-directed mutagenesis	0	0
Mut-S9	Site-directed mutagenesis	0	0
Mut-S10	Site-directed mutagenesis	0	0	9.25797e-05	0.00231449	*
Mut-S10	Site-directed mutagenesis	0	0
Mut-S10	Site-directed mutagenesis	0	0

### Sheet: Supplementary Table 4
Genome	ST	acsA	aroE	guaA	mutL	nuoD	ppsA	trpE
GCF_000455705	252	6	28	4	3	3	4	7
GCF_000506805	313	47	8	7	6	8	11	40
GCF_000510305	299	17	5	36	3	3	7	3
GCF_000789885	267	19	5	12	11	11	4	14
GCF_000790115	116	28	24	22	18	3	15	7
GCF_000791305	267	19	5	12	11	11	4	14
GCF_000791665	360	15	5	36	11	27	4	2
GCF_000791685	270	22	3	17	5	2	10	7
GCF_000791705	2410	89	30	31	58	48	24	32
GCF_000791885	2721	17	151	5	77	27	64	7
GCF_000792345	1076	5	4	57	62	1	1	26
GCF_000792545	2410	89	30	31	58	48	24	32
GCF_000794045	527	16	52	11	85	59	15	10
GCF_000794085	111	17	5	5	4	4	4	3
GCF_000794785	235	38	11	3	13	1	2	4
GCF_000796145	1248	18	11	57	5	1	20	139
GCF_000796345	-	17	5	5	4	4	4	~3
GCF_000796845	111	17	5	5	4	4	4	3
GCF_000797085	111	17	5	5	4	4	4	3
GCF_000968815	270	22	3	17	5	2	10	7
GCF_000981825	111	17	5	5	4	4	4	3
GCF_000988505	446	18	4	5	3	1	17	13
GCF_001067935	298	18	4	13	3	1	17	13
GCF_001068165	298	18	4	13	3	1	17	13
GCF_001444745	-	11	5	12	~11	4	4	~20
GCF_001449605	111	17	5	5	4	4	4	3
GCF_001450305	2049	32	4	5	5	1	36	26
GCF_001450525	111	17	5	5	4	4	4	3
GCF_001451065	111	17	5	5	4	4	4	3
GCF_001451725	316	13	8	9	3	1	6	9
GCF_001452125	446	18	4	5	3	1	17	13
GCF_001452645	111	17	5	5	4	4	4	3
GCF_001453125	316	13	8	9	3	1	6	9
GCF_001453495	316	13	8	9	3	1	6	9
GCF_001453705	-	13	8	9	3	-	6	9
GCF_001469435	377	103	8	5	5	1	6	4
GCF_001554585	-	6	5	~6	7	4	6	82
GCF_001555135	-	6	5	~6	7	4	6	82
GCF_001632245	313	47	8	7	6	8	11	40
GCF_002085605	111	17	5	5	4	4	4	3
GCF_002237075	-	28	5	11	77	3	~4	92
GCF_002239535	116	28	24	22	18	3	15	7
GCF_002326585	244	17	5	12	3	14	4	7
GCF_002330255	207	47	4	5	33	1	6	40
GCF_002330955	207	47	4	5	33	1	6	40
GCF_002812825	319	5	4	3	3	1	11	8
GCF_002812845	319	5	4	3	3	1	11	8
GCF_003073735	111	17	5	5	4	4	4	3
GCF_003267915	244	17	5	12	3	14	4	7
GCF_003324405	111	17	5	5	4	4	4	3
GCF_003332585	1717	28	24	91	5	4	4	14
GCF_003410925	111	17	5	5	4	4	4	3
GCF_003411125	111	17	5	5	4	4	4	3
GCF_003411445	111	17	5	5	4	4	4	3
GCF_003411475	966	17	3	5	4	4	4	3
GCF_003411985	1734	11	10	6	11	4	4	7
GCF_003412085	111	17	5	5	4	4	4	3
GCF_003584985	313	47	8	7	6	8	11	40
GCF_003629055	612	28	5	58	11	4	15	44
GCF_003632525	207	47	4	5	33	1	6	40
GCF_003633345	207	47	4	5	33	1	6	40
GCF_003698325	111	17	5	5	4	4	4	3
GCF_003698565	-	22	20	~11	3	3	3	7
GCF_003698625	111	17	5	5	4	4	4	3
GCF_003698635	111	17	5	5	4	4	4	3
GCF_003698715	876	16	5	36	3	83	90	1
GCF_003833395	348	22	20	11	3	3	3	7
GCF_003833825	-	6	55	4	3	3	4	7
GCF_003838975	252	6	28	4	3	3	4	7
GCF_003839315	782	15	3	3	11	1	15	1
GCF_003840225	313	47	8	7	6	8	11	40
GCF_003840805	316	13	8	9	3	1	6	9
GCF_003840975	242	28	5	5	11	3	15	44
GCF_003841745	399	11	5	1	2	2	15	2
GCF_003968025	111	17	5	5	4	4	4	3
GCF_003968115	1129	22	5	91	3	4	4	7
GCF_003969915	1229	28	5	11	11	4	15	7
GCF_003974115	-	41	5	7	61	2	4	7
GCF_003974905	-	6	55	4	3	3	4	7
GCF_003974945	1503	5	11	57	18	13	6	47
GCF_003975725	892	17	5	36	7	73	4	7
GCF_003976745	161	40	5	91	3	27	15	10
GCF_003976765	826	1	5	1	5	4	87	1
GCF_003976865	826	1	5	1	5	4	87	1
GCF_004053845	357	2	4	5	3	1	6	11
GCF_004123325	-	18	~146	59	54	1	33	~22
GCF_004123335	-	18	~146	59	54	1	33	~22
GCF_004123345	-	18	~146	59	54	1	33	~22
GCF_004123545	-	18	~146	59	54	1	33	~22
GCF_004123565	-	18	~146	59	~54	1	33	~22
GCF_004349455	-	28	22	5	3	129?	57?	19
GCF_004350615	-	89	30	31	78	126?	24	19
GCF_004351395	-	47	4	5	33	1	6	175?
GCF_004371805	1157	1	74	11	5	4	12	7
GCF_004371855	1157	1	74	11	5	4	12	7
GCF_004372135	-	1	74	11	5	4	12	~7
GCF_004375295	-	40	5	17	3	4	15	231?
GCF_004375365	-	40	5	17	3	4	15	231?
GCF_007375495	316	13	8	9	3	1	6	9
GCF_008629795	313	47	8	7	6	8	11	40
GCF_008629815	313	47	8	7	6	8	11	40
GCF_008629915	313	47	8	7	6	8	11	40
GCF_008629985	313	47	8	7	6	8	11	40
GCF_009727385	27	6	5	6	7	4	6	7
GCF_013177145	244	17	5	12	3	14	4	7
GCF_013421115	111	17	5	5	4	4	4	3
GCF_013912575	968	6	5	5	3	3	6	26
GCF_900145155	2661	11	5	11	5	3	4	3
GCF_900145165	2661	11	5	11	5	3	4	3
GCF_900145175	2661	11	5	11	5	3	4	3
GCF_900145185	2661	11	5	11	5	3	4	3
GCF_900145255	2661	11	5	11	5	3	4	3
GCF_900145265	2661	11	5	11	5	3	4	3
GCF_900406835	1247	15	5	77	72	3	6	68
GCF_900636735	-	11	5	12	~11	4	4	20
GCF_900707505	308	13	4	5	5	12	7	15
GCF_900707915	-	233?	99?	64	26	28	24	32

### Sheet: Supplementary Table 5
Query	Subject	Sub-cluster	Identity	Similarity	Alignment_length	Mismatch	Gaps	Query_start	Query_end	Subject_start	Subject_end	Eval	Score
H70_G2-AcrF7	anti_CRISPR0021	sc1	100	100	67	0	0	1	67	21	87	5.23e-49	139
H70_G2-AcrF7	anti_CRISPR0022	sc1	98.507	100	67	1	0	1	67	17	83	6.6e-49	138
H70_G2-AcrF7	anti_CRISPR0024	sc1	98.507	100	67	1	0	1	67	1	67	1.05e-48	137
H70_G2-AcrF7	anti_CRISPR0025	sc1	100	100	66	0	0	1	66	1	66	1.6e-48	137
H70_G2-AcrF7	anti_CRISPR0026	sc1	97.015	100	67	2	0	1	67	1	67	1.51e-48	137
H70_G2-AcrF7	anti_CRISPR0027	sc1	97.015	100	67	2	0	1	67	1	67	5.18e-48	135
H70_G2-AcrF7	anti_CRISPR0028	sc1	97.015	100	67	2	0	1	67	1	67	6.31e-48	135
H70_G2-AcrF7	anti_CRISPR0029	sc1	95.522	100	67	3	0	1	67	1	67	1.33e-47	134
H70_G2-AcrF7	anti_CRISPR2157	sc1	97.015	100	67	2	0	1	67	1	67	2.83e-48	136
H70_G2-AcrF7	GCF_003629055-WP_121412162.1	sc1	97.015	100	67	2	0	1	67	1	67	5.01e-48	135
H70_G2-AcrF7	GCF_900406835-WP_109410283.1	sc1	95.522	100	67	3	0	1	67	1	67	1.6e-47	134
H70_G2-AcrF7	GCF_900707915-WP_134600237.1	sc1	96.61	100	59	2	0	1	59	1	59	5.31e-41	117
H70_G2-AcrF7	H70_G2-AcrF7	sc1	100	100	67	0	0	1	67	1	67	3.87e-49	138
H70_G2-AcrF7	anti_CRISPR2158	sc1	97.015	98.51	67	2	0	1	67	1	67	5.01e-48	135
H70_G2-AcrF7	GCF_900145155-WP_073655133.1	sc1	95.522	98.51	67	3	0	1	67	1	67	7.2e-48	135
H70_G2-AcrF7	anti_CRISPR0030	sc2	67.164	80.6	67	22	0	1	67	1	67	4.23e-35	103
H70_G2-AcrF7	anti_CRISPR0031	sc2	65.672	79.1	67	23	0	1	67	1	67	3.12e-34	100
H70_G2-AcrF7	GCF_003833825-WP_127429840.1	sc2	65.672	79.1	67	23	0	1	67	1	67	1.8e-34	101
H70_G2-AcrF7	GCF_003974115-WP_128664568.1	sc2	65.672	79.1	67	23	0	1	67	1	67	8.19e-34	100
H70_G2-AcrF7	anti_CRISPR0486	sc3	59.375	75	64	26	0	4	67	56	119	4.91e-23	74.3
H70_G2-AcrF7	anti_CRISPR2187	sc4	60	73.33	60	24	0	6	65	5	64	6.76e-21	67.4
H70_G2-AcrF7	GCF_001469435-WP_058565299.1	sc4	59.677	72.58	62	25	0	4	65	3	64	1.46e-21	68.9
H70_G2-AcrF7	GCF_003841745-WP_124715810.1	sc4	59.677	72.58	62	25	0	4	65	3	64	1.32e-21	68.9
H70_G2-AcrF7	GCF_900707505-WP_134585573.1	sc4	59.677	72.58	62	25	0	4	65	3	64	1.56e-21	68.9
anti_CRISPR0030	anti_CRISPR0030	sc2	100	100	67	0	0	1	67	1	67	4.55e-50	140
anti_CRISPR0030	anti_CRISPR0031	sc2	97.015	98.51	67	2	0	1	67	1	67	9.23e-49	137
anti_CRISPR0030	GCF_003833825-WP_127429840.1	sc2	95.522	98.51	67	3	0	1	67	1	67	3.56e-48	136
anti_CRISPR0030	GCF_003974115-WP_128664568.1	sc2	97.015	98.51	67	2	0	1	67	1	67	1.53e-48	137
anti_CRISPR0030	anti_CRISPR0021	sc1	67.164	80.6	67	22	0	1	67	21	87	5.9e-35	103
anti_CRISPR0030	anti_CRISPR0022	sc1	67.164	80.6	67	22	0	1	67	17	83	2.82e-35	103
anti_CRISPR0030	anti_CRISPR0024	sc1	67.164	80.6	67	22	0	1	67	1	67	2.85e-35	103
anti_CRISPR0030	anti_CRISPR0026	sc1	68.657	80.6	67	21	0	1	67	1	67	1.64e-35	104
anti_CRISPR0030	anti_CRISPR0027	sc1	67.164	80.6	67	22	0	1	67	1	67	1.41e-35	104
anti_CRISPR0030	anti_CRISPR0028	sc1	67.164	80.6	67	22	0	1	67	1	67	4.93e-35	103
anti_CRISPR0030	anti_CRISPR0029	sc1	67.164	80.6	67	22	0	1	67	1	67	8.05e-36	105
anti_CRISPR0030	anti_CRISPR2157	sc1	67.164	80.6	67	22	0	1	67	1	67	1.77e-35	103
anti_CRISPR0030	anti_CRISPR2158	sc1	67.164	80.6	67	22	0	1	67	1	67	2.66e-35	103
anti_CRISPR0030	GCF_003629055-WP_121412162.1	sc1	67.164	80.6	67	22	0	1	67	1	67	2.14e-35	103
anti_CRISPR0030	GCF_900145155-WP_073655133.1	sc1	68.657	80.6	67	21	0	1	67	1	67	1.51e-35	104
anti_CRISPR0030	GCF_900406835-WP_109410283.1	sc1	65.672	80.6	67	23	0	1	67	1	67	6.21e-35	102
anti_CRISPR0030	H70_G2-AcrF7	sc1	67.164	80.6	67	22	0	1	67	1	67	4.23e-35	103
anti_CRISPR0030	anti_CRISPR0025	sc1	66.667	80.3	66	22	0	1	66	1	66	1.97e-34	101
anti_CRISPR0030	GCF_900707915-WP_134600237.1	sc1	64.407	79.66	59	21	0	1	59	1	59	4.26e-29	87.8
anti_CRISPR0030	anti_CRISPR0486	sc3	55.385	70.77	65	29	0	3	67	55	119	2.04e-24	77.8
anti_CRISPR0030	GCF_003841745-WP_124715810.1	sc4	49.206	66.67	63	32	0	3	65	2	64	1.22e-19	64.3
anti_CRISPR0030	GCF_900707505-WP_134585573.1	sc4	49.206	66.67	63	32	0	3	65	2	64	1.55e-19	63.9
anti_CRISPR0030	GCF_001469435-WP_058565299.1	sc4	47.692	64.62	65	34	0	3	67	2	66	1.11e-19	64.3
anti_CRISPR0030	anti_CRISPR2187	sc4	47.619	63.49	63	33	0	3	65	2	64	2.54e-18	60.8
anti_CRISPR0486	anti_CRISPR0486	sc3	100	100	119	0	0	1	119	1	119	6.48e-90	245
anti_CRISPR0486	anti_CRISPR0029	sc1	57.812	76.56	64	27	0	56	119	4	67	1.51e-26	84
anti_CRISPR0486	anti_CRISPR2157	sc1	57.812	76.56	64	27	0	56	119	4	67	1.24e-26	84
anti_CRISPR0486	anti_CRISPR0022	sc1	57.812	75	64	27	0	56	119	20	83	3.74e-26	83.2
anti_CRISPR0486	anti_CRISPR0024	sc1	57.812	75	64	27	0	56	119	4	67	3.66e-26	82.8
anti_CRISPR0486	anti_CRISPR0026	sc1	57.812	75	64	27	0	56	119	4	67	5.25e-26	82.4
anti_CRISPR0486	anti_CRISPR0027	sc1	57.812	75	64	27	0	56	119	4	67	4.13e-26	82.8
anti_CRISPR0486	anti_CRISPR0028	sc1	57.812	75	64	27	0	56	119	4	67	2.31e-26	83.2
anti_CRISPR0486	anti_CRISPR2158	sc1	57.812	75	64	27	0	56	119	4	67	1.84e-26	83.6
anti_CRISPR0486	GCF_003629055-WP_121412162.1	sc1	57.812	75	64	27	0	56	119	4	67	1.6e-26	83.6
anti_CRISPR0486	GCF_900145155-WP_073655133.1	sc1	57.812	75	64	27	0	56	119	4	67	2.64e-26	83.2
anti_CRISPR0486	GCF_900406835-WP_109410283.1	sc1	56.25	75	64	28	0	56	119	4	67	1.61e-25	81.3
anti_CRISPR0486	GCF_900707915-WP_134600237.1	sc1	55.357	75	56	25	0	56	111	4	59	6.56e-21	69.3
anti_CRISPR0486	H70_G2-AcrF7	sc1	59.375	75	64	26	0	56	119	4	67	1.23e-26	84
anti_CRISPR0486	anti_CRISPR0025	sc1	58.73	74.6	63	26	0	56	118	4	66	4.17e-26	82.8
anti_CRISPR0486	anti_CRISPR0021	sc1	56.522	71.01	69	30	0	51	119	19	87	1.88e-26	84
anti_CRISPR0486	anti_CRISPR0030	sc2	55.385	70.77	65	29	0	55	119	3	67	1.42e-26	84
anti_CRISPR0486	GCF_003841745-WP_124715810.1	sc4	60.317	69.84	63	25	0	55	117	2	64	4.35e-18	62.4
anti_CRISPR0486	GCF_900707505-WP_134585573.1	sc4	58.73	69.84	63	26	0	55	117	2	64	2.1e-18	63.2
anti_CRISPR0486	GCF_003974115-WP_128664568.1	sc2	53.846	69.23	65	30	0	55	119	3	67	1.3e-25	81.3
anti_CRISPR0486	anti_CRISPR2187	sc4	57.143	68.25	63	27	0	55	117	2	64	3.41e-17	60.1
anti_CRISPR0486	anti_CRISPR0031	sc2	55.385	67.69	65	29	0	55	119	3	67	5.36e-26	82.4
anti_CRISPR0486	GCF_003833825-WP_127429840.1	sc2	55.385	67.69	65	29	0	55	119	3	67	3.99e-26	82.8
anti_CRISPR0486	GCF_001469435-WP_058565299.1	sc4	58.462	67.69	65	27	0	55	119	2	66	5.17e-18	62
anti_CRISPR2187	anti_CRISPR2187	sc4	100	100	66	0	0	1	66	1	66	7.88e-49	137
anti_CRISPR2187	GCF_003841745-WP_124715810.1	sc4	95.455	98.48	66	3	0	1	66	1	66	1.43e-39	114
anti_CRISPR2187	GCF_900707505-WP_134585573.1	sc4	93.939	98.48	66	4	0	1	66	1	66	5.95e-40	115
anti_CRISPR2187	GCF_001469435-WP_058565299.1	sc4	95.385	98.46	65	3	0	1	65	1	65	7.6e-39	112
anti_CRISPR2187	anti_CRISPR0029	sc1	60	75	60	24	0	5	64	6	65	2.59e-25	78.6
anti_CRISPR2187	anti_CRISPR2157	sc1	60	75	60	24	0	5	64	6	65	3.68e-25	78.2
anti_CRISPR2187	anti_CRISPR2158	sc1	61.667	75	60	23	0	5	64	6	65	1.45e-25	79
anti_CRISPR2187	GCF_900145155-WP_073655133.1	sc1	61.667	75	60	23	0	5	64	6	65	1.84e-25	79
anti_CRISPR2187	GCF_900707915-WP_134600237.1	sc1	59.259	74.07	54	22	0	5	58	6	59	1.87e-20	65.9
anti_CRISPR2187	anti_CRISPR0021	sc1	60	73.33	60	24	0	5	64	26	85	2.37e-24	76.6
anti_CRISPR2187	anti_CRISPR0022	sc1	60	73.33	60	24	0	5	64	22	81	8.03e-25	77.8
anti_CRISPR2187	anti_CRISPR0024	sc1	60	73.33	60	24	0	5	64	6	65	7.67e-25	77.4
anti_CRISPR2187	anti_CRISPR0025	sc1	60	73.33	60	24	0	5	64	6	65	1.47e-24	76.6
anti_CRISPR2187	anti_CRISPR0026	sc1	60	73.33	60	24	0	5	64	6	65	9.87e-25	77
anti_CRISPR2187	anti_CRISPR0027	sc1	60	73.33	60	24	0	5	64	6	65	5.96e-25	77.4
anti_CRISPR2187	anti_CRISPR0028	sc1	61.667	73.33	60	23	0	5	64	6	65	2.77e-25	78.6
anti_CRISPR2187	GCF_003629055-WP_121412162.1	sc1	60	73.33	60	24	0	5	64	6	65	5.7e-25	77.4
anti_CRISPR2187	GCF_900406835-WP_109410283.1	sc1	60	73.33	60	24	0	5	64	6	65	5.58e-25	77.8
anti_CRISPR2187	H70_G2-AcrF7	sc1	60	73.33	60	24	0	5	64	6	65	1.36e-24	76.6
anti_CRISPR2187	anti_CRISPR0486	sc3	57.143	68.25	63	27	0	2	64	55	117	3.03e-18	62
anti_CRISPR2187	anti_CRISPR0030	sc2	47.619	63.49	63	33	0	2	64	3	65	5.9e-21	67.4
anti_CRISPR2187	anti_CRISPR0031	sc2	46.032	61.9	63	34	0	2	64	3	65	3.89e-20	65.5
anti_CRISPR2187	GCF_003833825-WP_127429840.1	sc2	46.032	61.9	63	34	0	2	64	3	65	3.16e-20	65.5
anti_CRISPR2187	GCF_003974115-WP_128664568.1	sc2	46.032	61.9	63	34	0	2	64	3	65	9.04e-20	64.3
anti_CRISPR0032	anti_CRISPR0021	sc1	46.032	61.9	63	28	3	10	71	28	85	2.47e-13	48.9
anti_CRISPR0032	anti_CRISPR0022	sc1	46.032	61.9	63	28	3	10	71	24	81	1.32e-13	49.7
anti_CRISPR0032	anti_CRISPR0024	sc1	46.032	61.9	63	28	3	10	71	8	65	1.25e-13	49.3
anti_CRISPR0032	anti_CRISPR0025	sc1	46.032	61.9	63	28	3	10	71	8	65	1.39e-13	49.3
anti_CRISPR0032	anti_CRISPR0026	sc1	46.032	61.9	63	28	3	10	71	8	65	7.71e-14	49.7
anti_CRISPR0032	anti_CRISPR0027	sc1	46.032	61.9	63	28	3	10	71	8	65	5.56e-14	50.1
anti_CRISPR0032	anti_CRISPR0028	sc1	46.032	61.9	63	28	3	10	71	8	65	2.1e-13	48.5
anti_CRISPR0032	anti_CRISPR0029	sc1	47.619	61.9	63	27	3	10	71	8	65	1.64e-14	51.6
anti_CRISPR0032	anti_CRISPR2157	sc1	47.619	61.9	63	27	3	10	71	8	65	3.4e-14	50.8
anti_CRISPR0032	anti_CRISPR2158	sc1	46.032	61.9	63	28	3	10	71	8	65	8.42e-14	49.7
anti_CRISPR0032	GCF_003629055-WP_121412162.1	sc1	46.032	61.9	63	28	3	10	71	8	65	9.29e-14	49.7
anti_CRISPR0032	GCF_900145155-WP_073655133.1	sc1	46.032	61.9	63	28	3	10	71	8	65	5.62e-14	50.1
anti_CRISPR0032	GCF_900406835-WP_109410283.1	sc1	46.032	61.9	63	28	3	10	71	8	65	6e-14	50.1
anti_CRISPR0032	H70_G2-AcrF7	sc1	46.032	61.9	63	28	3	10	71	8	65	1.47e-13	48.9
anti_CRISPR0032	GCF_900707505-WP_134585573.1	sc4	39.062	60.94	64	35	2	9	72	6	65	3.38e-10	40.4
anti_CRISPR0032	GCF_900707915-WP_134600237.1	sc1	42.105	59.65	57	27	3	10	65	8	59	4.86e-09	37.4
anti_CRISPR0032	anti_CRISPR2187	sc4	37.681	59.42	69	39	2	4	72	1	65	3.8e-11	42.7
anti_CRISPR0032	GCF_001469435-WP_058565299.1	sc4	39.062	59.38	64	35	2	9	72	6	65	2.66e-10	40.8
anti_CRISPR0032	GCF_003841745-WP_124715810.1	sc4	39.062	59.38	64	35	2	9	72	6	65	2.39e-10	40.8
anti_CRISPR0032	anti_CRISPR0031	sc2	40	56.92	65	33	3	9	72	7	66	2.94e-12	45.8
anti_CRISPR0032	GCF_003833825-WP_127429840.1	sc2	40	56.92	65	33	3	9	72	7	66	2.76e-12	45.8
anti_CRISPR0032	anti_CRISPR0030	sc2	39.062	56.25	64	35	2	9	72	7	66	1.62e-12	46.6
anti_CRISPR0032	GCF_003974115-WP_128664568.1	sc2	39.062	56.25	64	35	2	9	72	7	66	2.42e-12	45.8
anti_CRISPR0032	anti_CRISPR0486	sc3	36.508	53.97	63	36	2	10	72	60	118	4.13e-09	38.9
